# Limited Cross-Species Virus Transmission in a Spatially Restricted Coral Reef Fish Community

**DOI:** 10.1101/2022.05.17.492384

**Authors:** Vincenzo A. Costa, David R. Bellwood, Jonathon C.O. Mifsud, Jemma L. Geoghegan, Edward C. Holmes, Erin Harvey

**Affiliations:** Sydney Institute for Infectious Diseases, School of Life and Environmental Sciences and Sydney Medical School, The University of Sydney, Sydney, NSW 2006, Australia; Research Hub for Coral Reef Ecosystem Functions, College of Science and Engineering, James Cook University, Townsville, QLD 4811, Australia; Department of Microbiology and Immunology, University of Otago, Dunedin 9016, New Zealand; Institute of Environmental Science and Research, Wellington 5022, New Zealand

## Abstract

The Great Barrier Reef (GBR) – the largest coral reef ecosystem in the world – supports over 1200 fish species with some of the highest population densities and diversities seen in vertebrates, offering a high potential for virus transmission among species. As such, the GBR represents an exceptional natural ecosystem to determine the impact of host community diversity on virus evolution and emergence. In recent decades the GBR has also experienced significant threats of extinction, making it one of the most vulnerable ecosystems on the planet. However, our understanding of virus diversity and connectivity in tropical reef fishes remains poor. Here, we employed metatranscriptomic sequencing to reveal the viromes of 61 reef fish species. This identified a total of 132 viruses, 38 of which were vertebrate-associated and therefore likely infecting the fish, including a novel isolate of *Santee-cooper ranavirus* (*Iridoviridae*). Notably, we found little evidence for virus transmission between fish species living within a very restricted geographical space – a 100 m^2^ coral reef ecosystem – suggesting that there might be important host genetic barriers to successful cross-species transmission despite regular exposure. We also identified differences in virome composition between reef fish families, such that cryptobenthic reef fishes – characterized by small body sizes and short life-spans – exhibited greater virome richness compared to large reef fishes. This study suggests that there are important barriers to cross-species transmission, and that successful emergence in a reef fish community likely requires active host adaptation, even among closely related host species.
