## Supplementary Table 1 for "Limited Cross-Species Virus Transmission in a Spatially Restricted Coral Reef Fish Community"

### Sheet: Sheet1
Library	Replicates	Host	Family	Sampled ecosystem	Size	Reads
RF1	1	Abudefduf bengalensis	Pomacentridae	Around Orpheus Island	Large reef fishes	94850963
RF2	2	Acanthurus triostegus	Acanthuridae	Around Orpheus Island	Large reef fishes	82783394
RF3	1	Amblygobius buanensis	Gobiidae	100 square metre community	Cryptobenthic reef fishes	79573289
RF4	1	Amblygobius rainfordi	Gobiidae	100 square metre community	Cryptobenthic reef fishes	95614640
RF5	3	Arothron manilensis	Tetraodontidae	Around Orpheus Island	Large reef fishes	92787362
RF6	3	Asterropteryx semipunctatus	Gobiidae	100 square metre community	Cryptobenthic reef fishes	102935077
RF7	2	Asterropteryx spinosa	Gobiidae	100 square metre community	Cryptobenthic reef fishes	97425586
RF8	5	Atherinidae	Atherinidae	Around Orpheus Island	Large reef fishes	81025054
RF9	3	Bathygobius fuscus	Gobiidae	100 square metre community	Cryptobenthic reef fishes	98419194
RF10	7	Blenniella sp.	Blenniidae	Around Orpheus Island	Cryptobenthic reef fishes	103668088
RF11	1	Cabillus tongarevae	Gobiidae	100 square metre community	Cryptobenthic reef fishes	121905422
RF12	6	Cephalopholis boenak	Serranidae	100 square metre community	Large reef fishes	96363004
RF13	1	Acreichthys radiatus	Monacanthidae	100 square metre community	Large reef fishes	87623363
RF14	7	Chaetodon aureofaciatus	Chaetodontidae	100 square metre community	Large reef fishes	105672429
RF15	2	Cheilinus fasciatus	Labridae	100 square metre community	Large reef fishes	91340004
RF16	4	Cheilodipterus quinquelineatus	Apogonidae	100 square metre community	Cryptobenthic reef fishes	92969132
RF17	1	Dinematichthys sp	Bythidae	100 square metre community	Cryptobenthic reef fishes	119092027
RF18	2	Ecsenius stictus	Blenniidae	100 square metre community	Cryptobenthic reef fishes	45583181
RF19	4	Enneapterygius tutuilae	Tripterygiidae	100 square metre community	Cryptobenthic reef fishes	113514107
RF20	1	Eviota melasma	Gobiidae	100 square metre community	Cryptobenthic reef fishes	121141501
RF21	6	Eviota monostigma	Gobiidae	100 square metre community	Cryptobenthic reef fishes	103311736
RF23	2	Eviota teresae	Gobiidae	100 square metre community	Cryptobenthic reef fishes	94449023
RF24	10	Eviota zebrina	Gobiidae	100 square metre community	Cryptobenthic reef fishes	88227041
RF25	1	Exyrias sp.	Gobiidae	100 square metre community	Cryptobenthic reef fishes	107076619
RF26	1	Fowleria vaiulae	Apogonidae	100 square metre community	Cryptobenthic reef fishes	87756912
RF27	1	Fusigobius signipinnis	Gobiidae	100 square metre community	Cryptobenthic reef fishes	96330529
RF28	2	Gobiodon erythrospilus	Gobiidae	100 square metre community	Cryptobenthic reef fishes	80874181
RF29	6	Gobiodon histrio	Gobiidae	100 square metre community	Cryptobenthic reef fishes	105937661
RF30	2	Gobiodon okinawae	Gobiidae	100 square metre community	Cryptobenthic reef fishes	100357954
RF31	1	Gobiodon quinquestrigatus	Gobiidae	Around Orpheus Island	Cryptobenthic reef fishes	101103108
RF32	1	Gobiodon unicolour	Gobiidae	Around Orpheus Island	Cryptobenthic reef fishes	92647031
RF33	1	Gobiopsis exigua	Gobiidae	100 square metre community	Cryptobenthic reef fishes	77421909
RF34	3	Gymnothorax chilospilus	Muraenidae	100 square metre community	Large reef fishes	99366664
RF35	3	Halichoeres miniatus	Labridae	Around Orpheus Island	Large reef fishes	109660551
RF36	1	Halichoeres marginatus	Labridae	Around Orpheus Island	Large reef fishes	105879908
RF37	12	Halichoeres melanurus	Labridae	100 square metre community	Large reef fishes	108340828
RF38	5	Istigobius nigrocellatus	Gobiidae	100 square metre community	Cryptobenthic reef fishes	110644661
RF39	1	Istigobius decoratus	Gobiidae	100 square metre community	Cryptobenthic reef fishes	78832291
RF40	5	Istigobius goldmani	Gobiidae	100 square metre community	Cryptobenthic reef fishes	80298454
RF41	6	Istigobius sp	Gobiidae	100 square metre community	Cryptobenthic reef fishes	92039707
RF42	2	Istigobius ornatus	Gobiidae	Around Orpheus Island	Cryptobenthic reef fishes	84068648
RF43	1	Istigobius rigilius	Gobiidae	Around Orpheus Island	Cryptobenthic reef fishes	100782403
RF44	1	Labropsis xanthurus	Labridae	Around Orpheus Island	Large reef fishes	78680664
RF45	5	Luposicya lupus	Gobiidae	100 square metre community	Cryptobenthic reef fishes	112697400
RF46	10	Neopomacentrus bankieri	Pomacentridae	100 square metre community	Large reef fishes	100326561
RF47	2	Ophichthus cephalozona	Ophichthidae	Around Orpheus Island	Large reef fishes	104971715
RF48	1	Oxymonacanthus longirostris	Monacanthidae	Around Orpheus Island	Large reef fishes	93296104
RF49	1	Petroscirtes fallax	Blenniidae	Around Orpheus Island	Cryptobenthic reef fishes	101940882
RF50	1	Pleurosicya sp.	Gobiidae	100 square metre community	Cryptobenthic reef fishes	100900334
RF51	4	Pomacentrus adelus	Pomacentridae	100 square metre community	Large reef fishes	83861544
RF52	2	Pomacentrus brachialis	Pomacentridae	100 square metre community	Large reef fishes	100093750
RF53	10	Pomacentrus moluccensis	Pomacentridae	100 square metre community	Large reef fishes	101902018
RF55	2	Pseudochromis wilsoni	Pseudochromidae	100 square metre community	Cryptobenthic reef fishes	98204529
RF56	7	Salarias guttatus	Blenniidae	Around Orpheus Island	Cryptobenthic reef fishes	119192637
RF57	1	Thalassoma lunare	Labridae	100 square metre community	Large reef fishes	121215517
RF58	5	Trimma fangi	Gobiidae	100 square metre community	Cryptobenthic reef fishes	106437163
RF59	1	Trimma lantana	Gobiidae	100 square metre community	Cryptobenthic reef fishes	105490194
RF60	3	Trimma okinawae	Gobiidae	100 square metre community	Cryptobenthic reef fishes	99658615
RF61	1	Trimma striatum	Gobiidae	100 square metre community	Cryptobenthic reef fishes	108543418
RF62	2	Zanclus cornutus	Acanthuridae	Around Orpheus Island	Large reef fishes	114774876
RF63	3	Zebrasoma scopas	Acanthuridae	Around Orpheus Island	Large reef fishes	83297775
