## Supplementary Table 2 for "Limited Cross-Species Virus Transmission in a Spatially Restricted Coral Reef Fish Community"

### Sheet: Sheet1
Virus name	No. of reads	Virus family	Host	Gene/ORF	Contig length (nt)	Closest relative
Goby astrovirus 2	24100	Astroviridae	Cabillus tongarevae	Protease	3231	Wenling righteye flounders astrovirus (34.6%)
				RdRp	1422	Wenling perciformes astrovirus 2 (63.2%)
				Capsid	1905	Wenling crossorhombus astrovirus 1 (46.7%)
Goby astrovirus 2	2767	Astroviridae	Istigobius decoratus	Protease	3258	Wenling righteye flounders astrovirus (34.6%)
				RdRp	1422	Wenling perciformes astrovirus 2 (63.5%)
				Capsid	1905	Wenling crossorhombus astrovirus 1 (46.7%)
Goby astrovirus 2	9023	Astroviridae	Istigobius nigroocellatus	Protease	3273	Wenling righteye flounders astrovirus (34.5%)
				RdRp	1472	Wenling perciformes astrovirus 2 (63.1%)
				Capsid	1908	Wenling crossorhombus astrovirus 1 (46.5%)
Goby astrovirus 2	1184	Astroviridae	Asterropteryx semipunctatus	Protease	3231	Wenling righteye flounders astrovirus (34.5%)
				RdRp	1473	Wenling perciformes astrovirus 2 (63.3%)
				Capsid	1908	Wenling crossorhombus astrovirus 1 (46.1%)
Goby astrovirus 1	2863	Astroviridae	Istigobius goldmanni	Protease	3270	Wenling righteye flounders astrovirus (35.2%)
				RdRp	1458	Wenling righteye flounders astrovirus (64.7%)
				Capsid	1890	Wenling lepidotrigla astrovirus (42.7%)
Goby astrovirus 3	6709	Astroviridae	Luposicya lupus	Protease	2994	Wenling rattails astrovirus 4 (24.1%)
				RdRp	1587	Wenling longspine snipefish astrovirus (41.4%)
				Capsid	2076	Wenling snipefish astrovirus (33.6%)
Blenniella astrovirus	59	Astroviridae	Blenniella sp.	RdRp (partial)	744	Chicken astrovirus (37.6%)
Salarius guttatus piscichuvirus	40334	Chuviridae	Salarias guttatus	L protein	6432	Herr-Frank virus (47.8%)
				M protein	1957	Guangdong red-banded snake chuvirus-like virus (45.3%)
				S protein	1641	Herr-Frank virus (39.6%)
Abudefduf bengalensis circovirus	54	Circoviridae	Abudefduf bengalensis	Replication-associated (partial)	873	Werosea circovirus (57.4%)
Enneapterygius tutuilae letovirus	26	Coronaviridae	Enneapterygius tutuilae	Spike (partial)	856	Pacific salmon nidovirus (37.4%)
Chaetodon aureofaciatus hepacivirus	1029	Flaviviridae	Chaetodon aureofaciatus	Polyprotein	7356	Chinese broad-headed pond turtle hepacivirus (32.2%)
Luposicya lupus actinovirus	6144	Hantaviridae	Luposicya lupus	L protein	6150	Wenling red spikefish hantavirus (38.2%)
				M protein	3399	Wenling yellow goosefish hantavirus (33.7%)
				S protein	1319	Pygmy goby hantavirus (53.1%)
Pygmy goby hantavirus	972	Hantaviridae	Eviota zebrina	L protein (partial)	1253	Khabarovsk orthohantavirus (25%)
				M protein	3627	Wenling yellow goosefish hantavirus (30.4%)
				S protein (partial)	1014	Pygmy goby hantavirus (100%)
Trimma fangi actinovirus	106	Hantaviridae	Trimma fangi	L protein (partial)	622	Wenling minipizza batfish hantavirus (44.9%)
				M protein (partial)	697	Wenling yellow goosefish hantavirus (33.3%)
Pleurosicya actinovirus	123	Hantaviridae	Pleurosicya sp.	L protein (partial)	1256	Wenling yellow goosefish hantavirus (31.8%)
				M protein (partial)	847	Wenling yellow goosefish hantavirus (31.6%)
Cephalopholis boenak actinovirus	9	Hantaviridae	Cephalopholis boenak	M protein (partial)	1029	Nova virus (26%)
Istigobius decoratus hepevirus	16	Hepeviridae	Istigobius decoratus	RdRp (partial)	708	Dongbei arctic lamprey hepevirus (23.9%)
Halichoeres melanurus ranavirus	9835	Iridoviridae	Halichoeres melanurus	Major capsid protein	1396	Largemouth bass virus (99.4%)
				3-beta-hydroxy-delta-5-C27 steroid oxidoreductase	1082	Mandarin fish ranavirus (99.7%)
				DNA-dependent RNA polymerase largest subunit (partial)	741	Mandarin fish ranavirus (100%)
				Helicase family protein	1214	Mandarin fish ranavirus (99%)
				NIF/NLI interacting factor (partial)	249	Mandarin fish ranavirus (96.3%)
				Myristylated membrane protein	1514	Koi ranavirus (99.8%)
				NTPase/Helicase	977	Largemouth bass virus (99.7%)
				Tumor necrosis factor	714	Mandarin fish ranavirus (100%)
				DNA polymerase	2877	Mandarin fish ranavirus (99.6%)
Enneapterygius tutuilae iridovirus	35545	Iridoviridae	Enneapterygius tutuilae	D5 family NTPase ATPase	2662	Erythrocytic necrosis virus (81%)
				DNA polymerase	3021	Erythrocytic necrosis virus (72.8%)
				DNA-dependent RNA polymerase largest subunit	3005	Erythrocytic necrosis virus (79.7%)
				Major capsid protein	1403	Erythrocytic necrosis virus (87.3%)
				SWI/SNF2 family helicase	3222	Erythrocytic necrosis virus (73.5%)
				Proliferating cell nuclear antigen	735	Erythrocytic necrosis virus (75%)
				Virion assembly protein	2371	Erythrocytic necrosis virus (86.5%)
				DNA repair protein RAD2	2439	Erythrocytic necrosis virus (72.8%)
Cheilodipterus quinquelineatus orthomyxovirus	979	Orthomyxoviridae	Cheilodipterus quinquelineatus	Hemagglutinin	1467	Araguari virus (26.3%)
				Nucleoprotein	1485	Wellfleet Bay virus (26.3%)
				PA	1489	Granville quaranjavirus (32.6%)
				PB1	2383	Araguari virus (40.8%)
				PB2	2266	Beihai orthomyxo-like virus 1 (26.6%)
Pygmy goby paramyxovirus	238	Paramyxoviridae	Eviota zebrina	RdRp (partial)	1314	Pygmy goby hantavirus (100%)
Enneapterygius tutuilae paramyxovirus	322	Paramyxoviridae	Enneapterygius tutuilae	RdRp (partial)	618	Wenzhou pacific spadenose shark paramyxovirus (50.7%)
Istigobius ornatus parvovirus	1746	Parvoviridae	Istigobius ornatus	NS1	1878	Anser anser dependoparvovirus (37.4%)
Istigobius rigillus parvovirus	266	Parvoviridae	Istigobius rigillus	NS1	1656	Anser anser dependoparvovirus (36%)
Ecsensius stictus parvovirus	2707	Parvoviridae	Ecsensius strictus	NS1	1374	Bovine parvovirus (33.9%)
				VP1	2571	Goose parvovirus (33.5%)
Dinematichthys parvovirus	122	Parvoviridae	Dinematichthys sp.	NS1	1236	Anseriform dependoparvovirus 1 (33.9%)
Luposicya lupus icthamaparvovirus	12328	Parvoviridae	Luposicya lupus	NS1	1299	Syngnathus scovelli chapparvovirus (53.1%)
Blenniella picornavirus	2	Picornaviridae	Blenniella sp.	RdRp (partial)	347	Tremovirus (31.3%)
Enneapterygius tutuilae picornavirus	225	Picornaviridae	Enneapterygius tutuilae	RdRp (partial)	3840	Ampivirus (25.5%)
Exyrias picornavirus	44	Picornaviridae	Exyrias sp.	RdRp (partial)	1373	Feline picornavirus (35.7%)
Halichoeres marginatus picornavirus	27506	Picornaviridae	Halichoeres marginatus	Polyprotein	7317	Wenling triplecross lizardfish picornavirus (34.3%)
Neopomacentrus bankieri picornavirus	2955	Picornaviridae	Neopomacentrus bankieri	Polyprotein	7686	Zebrafish picornavirus (51.5%)
Asterropteryx spinosa picornavirus	8307	Picornaviridae	Asterropteryx spinosa	Polyprotein	7566	Potamipivirus A (34.7%)
Asterropteryx semipunctatus picornavirus	210	Picornaviridae	Asterropteryx semipunctatus	RdRp (partial)	992	Beihai pentapodus picornavirus (55.4%)
Pomacentrus moluccensis picornavirus	12	Picornaviridae	Pomacentrus moluccensis	RdRp (partial)	321	Wenling rattails picornavirus (44.1%)
Trimma okinawae rhabdovirus	13	Rhabdoviridae	Trimma okinawae	RdRp (partial)	305	Durham virus (74%)
				Nucleoprotein	640	Longquan Niviventer coninga ledantevirus 1 (31.8%)
Trimma striatum rhabdovirus	2	Rhabdoviridae	Trimma striatum	RdRp (partial)	488	Eptesicus fuscus rhabdovirus (48.1%)
Istigobius nigroocellatus reovirus	282	Reoviridae	Istigobius nigroocellatus	VP1	1113	Grass carp reovirus (36.2%)
				VP2	1851	Wenling minipizza batfish reovirus 4 (60.7%)
				VP3	2088	Grass carp reovirus (34.4%)
				VP4	525	Hirame aquareovirus (33.5%)
				VP5	561	Atlantic halibut reovirus (32.8%)
				VP6	828	Grass carp reovirus (26.6%)
